# Temporal transcriptomic changes during neurodevelopment in a mouse model of Smith-Lemli-Opitz syndrome

**DOI:** 10.1101/2023.11.21.568116

**Authors:** Amy Li, Hideaki Tomita, Libin Xu

## Abstract

Smith-Lemli-Opitz syndrome (SLOS) is a cholesterol biosynthesis disorder that arises from mutations in the gene *DHCR7*, leading to decreased production of cholesterol and accumulation of its precursor, 7-dehydrocholesterol. SLOS displays a wide range of neurodevelopmental defects, intellectual disability, and behavioral problems. However, an in-depth study on the temporal changes of gene expression in the developing brains has not been done before. In this work, we carried out the transcriptomic analysis of whole brains from WT and *Dhcr7*-KO mice at embryonic day 12.5 (E12.5), E14.5, E16.5, and postnatal day 0 (PND0). First, we observed the expected downregulation of the *Dhcr7* gene in the *Dhcr7*-KO brains, as well as changes of other genes involved in cholesterol biosynthesis at all time points. Pathway and GO term enrichment analyses revealed affected signaling pathways and biological processes that were shared amongst time points and unique to individual time points. Specifically, the pathways important for embryonic and neural development, including Hippo, Wnt, and TGF-β signaling pathways, are the most significantly affected at the earliest time point, E12.5. Additionally, neurogenesis-related GO terms were enriched in earlier time points, consistent with the timing of development. Conversely, pathways related to synaptogenesis, which occurs later in development compared to neurogenesis, are significantly affected at the later time points, E16.5 and PND0, including the cholinergic, glutamatergic, and GABAergic synapses. *In vitro* neurogenesis experiments using GABAergic neuronal precursors isolated from embryonic mouse brain confirmed that loss of *Dhcr7* led to decreased proliferation and premature neurogenesis, consistent with the transcriptomic changes.
