## Supplementary material for "Temporal transcriptomic changes during neurodevelopment in a mouse model of Smith-Lemli-Opitz syndrome": Table S2

### Sheet: E125
Pathway Name	CountDE	CountAll	p-value
Hippo signaling pathway	24	147	3.15994e-06
Steroid biosynthesis	8	18	7.75433e-06
Wnt signaling pathway	20	152	1.0615e-05
Hepatocellular carcinoma	18	160	5.96108e-05
TGF-beta signaling pathway	13	81	0.000111139
Tight junction	16	146	0.000190369
Gastric cancer	16	134	0.000194162
Basal cell carcinoma	11	61	0.000194612
Cell adhesion molecules	14	105	0.000300732
Focal adhesion	20	189	0.000345014
ECM-receptor interaction	12	80	0.000473477
Signaling pathways regulating pluripotency of stem cells	15	124	0.000490595
Proteoglycans in cancer	19	189	0.000491519
Butanoate metabolism	6	23	0.00096733
Pathways in cancer	34	454	0.000979914
Axon guidance	17	177	0.00433957
Dopaminergic synapse	12	124	0.00604719
Nicotine addiction	6	33	0.00610066
Valine, leucine and isoleucine degradation	7	47	0.00810108
Glutamatergic synapse	10	106	0.00918562
Malaria	4	32	0.0101819
PI3K-Akt signaling pathway	18	289	0.0107002
Tryptophan metabolism	5	27	0.0125353
Cushing syndrome	13	136	0.013934
EGFR tyrosine kinase inhibitor resistance	6	77	0.015462
Arrhythmogenic right ventricular cardiomyopathy	7	67	0.0161551
African trypanosomiasis	2	20	0.0165196
Adherens junction	8	69	0.0175773
Regulation of actin cytoskeleton	16	189	0.019307
MAPK signaling pathway	20	266	0.0207116
Retinol metabolism	4	20	0.0220505
Breast cancer	12	133	0.0229147
Cytokine-cytokine receptor interaction	8	116	0.0245267
Neuroactive ligand-receptor interaction	13	187	0.0255226
Leukocyte transendothelial migration	8	95	0.0280248
Terpenoid backbone biosynthesis	4	22	0.0296831
Glycolysis / Gluconeogenesis	6	48	0.0317813
Colorectal cancer	7	84	0.0360873
Drug metabolism - cytochrome P450	4	24	0.0385798
Calcium signaling pathway	14	191	0.0394665
Cholesterol metabolism	4	36	0.0428637
Retrograde endocannabinoid signaling	11	128	0.0447409
Histidine metabolism	3	14	0.0448306
Bacterial invasion of epithelial cells	7	71	0.0451835
Metabolic pathways	62	1219	0.0468972
Cholinergic synapse	8	102	0.0502205

### Sheet: E145
Pathway Name	CountDE	CountAll	p-value
Steroid biosynthesis	9	11	7.75433e-06
Coronavirus disease - COVID-19	16	109	2.73466e-05
Ribosome	14	92	0.000139394
Terpenoid backbone biosynthesis	5	14	0.000909738
Central carbon metabolism in cancer	8	43	0.00279951
Cellular senescence	11	79	0.00290552
Cell adhesion molecules	7	38	0.00363817
Metabolic pathways	36	510	0.00451781
Human T-cell leukemia virus 1 infection	12	107	0.00648693
Prolactin signaling pathway	5	40	0.0088496
Cell cycle	9	83	0.0102138
Biosynthesis of amino acids	6	36	0.012296
p53 signaling pathway	5	34	0.0124803
Glycolysis / Gluconeogenesis	5	27	0.016131
Glutathione metabolism	4	18	0.0193652
Endocrine resistance	8	62	0.0252007
Viral carcinogenesis	9	97	0.028407
Tight junction	8	91	0.0340232
Butanoate metabolism	3	12	0.0362554
Kaposi sarcoma-associated herpesvirus infection	9	84	0.0414689
Lipid and atherosclerosis	7	88	0.0454869

### Sheet: E165
Pathway Name	CountDE	CountAll	p-value
Coronavirus disease - COVID-19	20	140	6.20914e-05
Neuroactive ligand-receptor interaction	12	96	0.000240119
Steroid biosynthesis	6	15	0.000513982
Regulation of lipolysis in adipocytes	8	36	0.000920016
Aldosterone synthesis and secretion	13	70	0.00101884
Systemic lupus erythematosus	6	22	0.0014788
Glutamatergic synapse	14	92	0.00160179
Synaptic vesicle cycle	11	60	0.00193372
Cholinergic synapse	13	81	0.00217772
Leukocyte transendothelial migration	8	66	0.00359803
cAMP signaling pathway	17	134	0.00601258
Colorectal cancer	10	77	0.00618806
Morphine addiction	9	68	0.00665589
Insulin secretion	8	60	0.00673758
Parathyroid hormone synthesis, secretion and action	10	77	0.00675583
Spinocerebellar ataxia	16	129	0.00808182
Inflammatory mediator regulation of TRP channels	10	62	0.0080894
Endometrial cancer	8	53	0.00870779
Chemical carcinogenesis - receptor activation	14	114	0.00894931
Olfactory transduction	6	26	0.0105089
Aldosterone-regulated sodium reabsorption	5	25	0.0108519
Bile secretion	7	32	0.0113853
Longevity regulating pathway - multiple species	7	51	0.0119487
Carbohydrate digestion and absorption	5	25	0.0129377
Lipid and atherosclerosis	10	122	0.0133767
Hepatocellular carcinoma	11	132	0.0139747
Glioma	7	64	0.0142733
Non-small cell lung cancer	8	62	0.0159608
Hepatitis C	10	96	0.0161251
GnRH secretion	8	48	0.0162033
Salivary secretion	7	48	0.0170557
Acute myeloid leukemia	7	52	0.0186673
Amoebiasis	8	51	0.0204422
Cell adhesion molecules	9	61	0.0210635
Axon guidance	16	158	0.0212564
Thyroid hormone synthesis	5	47	0.0215372
Pancreatic secretion	7	50	0.0259572
AMPK signaling pathway	11	96	0.0270898
Endocrine and other factor-regulated calcium reabsorption	6	39	0.0271284
cGMP-PKG signaling pathway	11	107	0.0271852
Neutrophil extracellular trap formation	10	69	0.0280234
Human T-cell leukemia virus 1 infection	14	154	0.0290732
Alcoholism	11	92	0.0293135
Amphetamine addiction	8	51	0.0351784
Prolactin signaling pathway	5	46	0.0353618
GABAergic synapse	7	69	0.0360656
Circadian entrainment	9	73	0.0381299
Ribosome	14	130	0.0396971
Ovarian steroidogenesis	5	24	0.0418599
Arrhythmogenic right ventricular cardiomyopathy	6	50	0.0422308
Type II diabetes mellitus	6	34	0.0430194
Pancreatic cancer	6	69	0.0439847
Chagas disease	7	61	0.0445181
Insulin signaling pathway	10	110	0.0468184
Vascular smooth muscle contraction	6	73	0.0471444
Progesterone-mediated oocyte maturation	9	79	0.0495206
Kaposi sarcoma-associated herpesvirus infection	12	122	0.0500776
Cushing syndrome	11	111	0.0502093

### Sheet: PND0
Pathway Name	CountDE	CountAll	p-value
Coronavirus disease - COVID-19	30	150	5.27489e-06
Ribosome	27	130	7.75433e-06
Butanoate metabolism	8	18	8.69359e-05
GABAergic synapse	14	71	0.00119723
Regulation of lipolysis in adipocytes	7	42	0.00195995
Growth hormone synthesis, secretion and action	15	98	0.00272117
Aldosterone synthesis and secretion	13	74	0.00379486
Insulin signaling pathway	12	116	0.00442566
Estrogen signaling pathway	12	94	0.00644323
Longevity regulating pathway	14	79	0.00807107
Cholinergic synapse	14	88	0.0090253
Phospholipase D signaling pathway	14	121	0.00931244
Steroid biosynthesis	5	15	0.0106686
GnRH signaling pathway	11	73	0.0110895
Prolactin signaling pathway	3	53	0.0133341
Pancreatic secretion	9	54	0.0179479
cGMP-PKG signaling pathway	14	119	0.0210784
Salivary secretion	8	52	0.0226933
Non-alcoholic fatty liver disease	12	123	0.022878
Breast cancer	12	116	0.0232969
Influenza A	9	90	0.0234447
Autophagy - animal	17	132	0.0256086
ErbB signaling pathway	4	76	0.0258368
Human papillomavirus infection	28	261	0.0278657
Retrograde endocannabinoid signaling	16	119	0.0289463
Cortisol synthesis and secretion	8	47	0.0296729
Longevity regulating pathway - multiple species	10	56	0.0315507
Thermogenesis	14	188	0.0360865
Endocrine resistance	12	87	0.0365409
Ovarian steroidogenesis	5	27	0.0369247
Long-term potentiation	8	61	0.0385575
Platelet activation	9	89	0.0404291
Type II diabetes mellitus	7	36	0.0404968
Base excision repair	6	29	0.041705
Taste transduction	7	36	0.0427526
Pathways in cancer	39	391	0.0490222
